# Rational design of selective bispecific EPO-R/CD131 agonists

**DOI:** 10.1101/2025.04.10.648227

**Authors:** Kailyn E. Doiron, Jeffrey C. Way, Pamela A. Silver

## Abstract

Erythropoietin (EPO) suppresses apoptosis and promotes survival by signaling through EPO-R/EPO-R on hematopoietic progenitors or EPO-R/CD131 on non-hematopoietic cells. However, EPO signaling through EPO-R/CD131 is controversial and there is no solved structure of a complex. Here, we constructed a structural model of EPO-R/CD131 and designed several anti-EPO-R, anti-CD131 bispecific proteins that selectively activate EPO-R/CD131. Treatment with these fusion proteins is sufficient to activate STAT5 phosphorylation downstream of EPO-R/CD131 without engaging EPO-R/EPO-R. We demonstrated that proteins with a tandem scFv or bispecific antibody format activate EPO-R/CD131, in contrast to an equimolar mixture of the individual scFvs. Finally, we explored the effect of modifications to binding domain arrangement and linker length and found results consistent with our structural model of an EPO-R/CD131 complex. These findings highlight the utility of bispecific scaffolds in the development of cytokine receptor agonists and provide a foundation for the study of EPO-R/CD131 biology and future clinical development.

**Graphical Abstract:** 
