## Supplementary Data Files for "Rational design of selective bispecific EPO-R/CD131 agonists": 20240210_ec50tables.xlsx

### Sheet: fig2_elisa
	EC50s and top (aka emax) from prism, nonlinear regression four parameter variable slope model.
				Top		EC50		logEC50
				Emax	SEM	EC50	SEM
			EPOR scFv	1.19117	0.0206461	16.5028	1.14343	1.21756
			CD131 scFv	0.240521	0.323761	522.358	1258.84	2.71797
			P26	1.98826	0.0189079	1.8892	0.0905092	0.276277
			P27 new	3.23423	0.0879702	44.1467	3.98153	1.6449
			P29	1.61333	0.0243563	18.6182	1.12564	1.26994
				Top		EC50		logEC50
				Emax	SEM	EC50	SEM
			EPOR scFv	7.42667	3394.28	6.807e+06		6.83296
			CD131 scFv	1.46415	0.0191544	8.69302	0.446301	0.939171
			P26	1.8185	0.0193306	0.991901	0.0569838	-0.00353155
			P27 new	3.76384	8.38906	12817.1	53439.7	4.10779
			P29	1.94869	0.0187877	6.95197	0.28411	0.842108

### Sheet: suppfig4
			Log EC50 ± SEM
		EPO	-11.04 ± 0.062
		GM-CSF	-11.97 ± 0.087
		TscFv	-9.72 ± 0.045
			Log EC50 ± SEM
		EPO	-11.16 ± 0.047
		GM-CSF	-12.40 ± 0.134
		TscFv	-9.90 ± 0.206
			Log EC50 ± SEM
		EPO	-10.92 ± 0.084
		GM-CSF	-11.99 ± 0.138
		TscFv	-10.10 ± 0.074
			Log EC50 ± SEM
		EPO	-11.04 ± 0.048
		GM-CSF	-12.05 ± 0.807
		TscFv	-9.92 ± 0.278

### Sheet: fig2_prolif
	WT							CD131 KO
		Top		LogEC50		EC50			Top		LogEC50		EC50
		Emax	SEM	LogEC50	SEM				Emax	SEM	LogEC50	SEM
	EPO	15.3122	0.153193	-11.1186	0.0360163	7.61099e-12		EPO	33.7383	0.647902	-10.9029	0.0492953	1.25053e-11
	GM-CSF	3.88139	0.0798432	-12.1922	0.481066	6.42387e-13		GM-CSF	1.06632	0.107358	-7.69851	7.84624e+21	2.00214e-08
	Empty Fc (P21)	0.968577	0.0597992	-6.15438	10.8823	7.00841e-07		Empty Fc (P21)	0.980187	0.0709679	-1.28299	1037.87	0.0521204
	TscFv	7.44872	0.264388	-9.89761	0.112266	1.26587e-10		TscFv	3.28769	0.522704	-7.82452	0.29149	1.49789e-08
	TscFv-Fc	1.29484	7.44476e+19	-7.54571		2.84634e-08		TscFv-Fc	1.84777	3.03262e+12	-7.05776	6.8537e+11	8.75474e-08
	BsAb	4.49648	0.50092	-8.48372	0.30066	3.28309e-09		BsAb	3.81687	70.9216	-7.72636	22.5072	1.87777e-08

### Sheet: fig4
	WT prolif all concentrations (bad curve fit) but use Emax								WT prolif no -7 concentration (better curve fit, use ec50s here)
		Top		LogEC50		EC50				Top		LogEC50		EC50
		Emax	SEM	LogEC50	SEM					Emax	SEM	LogEC50	SEM
	TscFv	7.96858	0.110898	-10.0945	0.0440417	8.04399e-11			TscFv	8.29456	0.145003	-10.0463	0.0419197	8.98852e-11
	SF	6.88038	0.618203	-9.99585	3.65144e+12	1.0096e-10			SF	8.36394	0.293707	-9.96417	433.505	1.08599e-10
	LR	9.33475	0.735633	-10.0125	43529.2	9.71738e-11			LR	11.3189	0.32162	-9.96069	0.0483488	1.09473e-10
	SR	4.03132	0.40704	-9.91316	753.684	1.22134e-10			SR	5.1567	0.178348	-9.57633	0.0948333	2.6526e-10
	Swap	13.5809	0.461226	-10.0678	0.096053	8.55554e-11			Swap	15.6681	0.457994	-9.89233	0.062605	1.28134e-10
	NL	3.99258	0.461008	-9.98599	3640.79	1.03278e-10			NL	5.05924	0.279822	-9.95436	1177.08	1.11082e-10
	CD131 KO	Top		LogEC50		EC50
		Emax	SEM	LogEC50	SEM
	Tandem scFv P26 (23aa GSE flexible linker)	3.86554	0.369415	-7.86522	0.150988	1.36389e-08
	P31 (Tandem scFv, 7aa GSE flexible linker)	1.07018	0.0293072	-7.87575	281820	1.33121e-08
	P32 (Tandem scFv, 23aa EAAK rigid linker)	0.963147	0.0437462	-2.1496	650.449	0.00708594
	P33 (Tandem scFv, 7aa EAAK rigid linker)	1.04258	0.0884993	-0.634248	501.461	0.232141
	P37 (Tandem scFv, VL VH 23 aa GSE linker VH VL)	2.987	0.14005	-7.99012	50.351	1.02302e-08
	P34 (Tandem scFv, no linker)	1.02559	0.0401973	-7.80331	0.754462	1.57287e-08
